# Predicting viral host range for reverse zoonosis surveillance

**DOI:** 10.64898/2026.09.30.755793

**Authors:** Edward B. Irvine, Thomas Bikias, Théo Schifferli, Leon Plath, Jiami Han, NingNing Chen, Evangelos Stamkopoulos, Berk Sahin, Lester Frei, Joseph M. Taft, Sai T. Reddy

## Abstract

Zoonotic transmission of viruses has triggered major outbreaks throughout history. However, human-to-animal transmission, or “reverse zoonotic” transmission, also represents an underappreciated public health threat. Reverse zoonoses can establish novel animal reservoirs that fuel viral evolution and enable eventual spillback into humans, underscoring the importance of defining viral host range. Current approaches for host range prediction are limited. Experimental methods are retrospective and rely on brute-force testing in a small number of models, whereas computational approaches often lack experimental grounding. Here, we present a platform that integrates high-throughput experimental screening with deep learning to predict viral host range from sequence. We screened a yeast-displayed SARS-CoV-2 receptor-binding domain library against 15 angiotensin-converting enzyme 2 (ACE2) orthologs from diverse species, and deep sequenced the ACE2-binding and non-binding populations to generate an atlas of 8.8 million unique RBD:ACE2 interaction measurements. These data were used to train a transformer-based deep learning model that predicts RBD:ACE2 compatibility across animal species from sequence alone, and generalizes in a zero-shot manner to ACE2 orthologs not observed during training. Critically, the model pairs each prediction with a distance-based uncertainty estimate, allowing hundreds of candidate species to be triaged by both predicted host compatibility and confidence. This framework enables the rapid prioritization of animal species for SARS-CoV-2 surveillance and provides a general strategy for anticipating viral host range.
