## Supplementary Table 2 for "Predicting viral host range for reverse zoonosis surveillance"

### Sheet: Supp Table 2
Common name	Scientific name	Vertebrate class	Predicted ACE2 binding probability (Omicron BA.1 RBD)	Distance-based uncertainty score	Uncertainty category	Prioritization group	Predicted binding class	Experimentally screened
intermediate horseshoe bat	rhinolophus_affinis	Mammal	0.996	7.78	Low	1	Binder	Yes
brazilian free-tailed bat	tadarida_brasiliensis	Mammal	0.993	7.76	Low	1	Binder	No
blue whale	balaenoptera_musculus	Mammal	0.992	6.55	Low	1	Binder	No
zebu	bos_indicus	Mammal	0.992	6.6	Low	1	Binder	No
red deer	cervus_elaphus	Mammal	0.992	6.67	Low	1	Binder	No
elk	cervus_canadensis	Mammal	0.992	6.76	Low	1	Binder	No
minke whale	balaenoptera_acutorostrata_scammoni	Mammal	0.992	6.78	Low	1	Binder	No
scimitar oryx	oryx_dammah	Mammal	0.992	6.95	Low	1	Binder	No
wild yak	bos_mutus	Mammal	0.992	7.58	Low	1	Binder	No
cattle	bos_taurus	Mammal	0.992	7.59	Low	1	Binder	Yes
greater false vampire bat	megaderma_lyra	Mammal	0.991	6.66	Low	1	Binder	No
nancy ma's night monkey	aotus_nancymaae	Mammal	0.991	6.86	Low	1	Binder	No
water buffalo	bubalus_bubalis	Mammal	0.991	7.22	Low	1	Binder	No
european badger	meles_meles	Mammal	0.991	7.67	Low	1	Binder	No
bolivian squirrel monkey	saimiri_boliviensis_boliviensis	Mammal	0.991	7.68	Low	1	Binder	No
panamanian white-faced capuchin	cebus_imitator	Mammal	0.99	6.25	Low	1	Binder	No
tufted capuchin	sapajus_apella	Mammal	0.99	6.45	Low	1	Binder	No
common marmoset	callithrix_jacchus	Mammal	0.99	7.4	Low	1	Binder	No
siberian musk deer	moschus_moschiferus	Mammal	0.99	7.44	Low	1	Binder	No
sheep	ovis_aries	Mammal	0.99	7.69	Low	1	Binder	No
baiji	lipotes_vexillifer	Mammal	0.99	7.71	Low	1	Binder	No
human	homo_sapiens	Mammal	0.989	6.32	Low	1	Binder	Yes
green monkey	chlorocebus_sabaeus	Mammal	0.989	6.81	Low	1	Binder	No
leschenault's rousette	rousettus_leschenaultii	Mammal	0.989	7.64	Low	1	Binder	No
ugandan red colobus	piliocolobus_tephrosceles	Mammal	0.988	6.01	Low	1	Binder	No
western lowland gorilla	gorilla_gorilla_gorilla	Mammal	0.988	6.35	Low	1	Binder	No
chimpanzee	pan_troglodytes	Mammal	0.988	6.45	Low	1	Binder	No
silvery gibbon	hylobates_moloch	Mammal	0.988	6.47	Low	1	Binder	No
bonobo	pan_paniscus	Mammal	0.988	6.57	Low	1	Binder	No
philippine tarsier	carlito_syrichta	Mammal	0.988	6.95	Low	1	Binder	No
rhinoceros hornbill	buceros_rhinoceros_silvestris	Bird	0.988	6.98	Low	1	Binder	No
egyptian fruit bat	rousettus_aegyptiacus	Mammal	0.988	7.56	Low	1	Binder	No
gelada	theropithecus_gelada	Mammal	0.987	6.04	Low	1	Binder	No
sooty mangabey	cercocebus_atys	Mammal	0.987	6.1	Low	1	Binder	No
american pika	ochotona_princeps	Mammal	0.987	6.51	Low	1	Binder	No
sumatran orangutan	pongo_abelii	Mammal	0.987	6.57	Low	1	Binder	No
southern pig-tailed macaque	macaca_nemestrina	Mammal	0.986	6.33	Low	1	Binder	No
rhesus macaque	macaca_mulatta	Mammal	0.986	6.39	Low	1	Binder	No
damara mole-rat	fukomys_damarensis	Mammal	0.986	6.6	Low	1	Binder	No
ryukyu mouse	mus_caroli	Mammal	0.985	6.15	Low	1	Binder	No
northern white-cheeked gibbon	nomascus_leucogenys	Mammal	0.985	6.67	Low	1	Binder	No
atlantic bottlenose dolphin	tursiops_truncatus	Mammal	0.985	7.33	Low	1	Binder	No
olive baboon	papio_anubis	Mammal	0.984	6.03	Low	1	Binder	No
plateau pika	ochotona_curzoniae	Mammal	0.983	7.14	Low	1	Binder	No
drill	mandrillus_leucophaeus	Mammal	0.982	6.08	Low	1	Binder	No
crab-eating macaque	macaca_fascicularis	Mammal	0.982	6.38	Low	1	Binder	Yes
house mouse	mus_musculus	Mammal	0.982	6.41	Low	1	Binder	Yes
upper galilee mountains blind mole rat	nannospalax_galili	Mammal	0.981	6.4	Low	1	Binder	No
long-finned pilot whale	globicephala_melas	Mammal	0.981	6.78	Low	1	Binder	No
orca	orcinus_orca	Mammal	0.979	7.18	Low	1	Binder	No
velvety free-tailed bat	molossus_molossus	Mammal	0.979	7.93	Low	1	Binder	No
pacific white-sided dolphin	lagenorhynchus_obliquidens	Mammal	0.978	6.87	Low	1	Binder	No
west indian manatee	trichechus_manatus_latirostris	Mammal	0.967	6.78	Low	1	Binder	No
gairdner's shrewmouse	mus_pahari	Mammal	0.961	6.33	Low	1	Binder	No
northern greater galago	otolemur_garnettii	Mammal	0.956	7.01	Low	1	Binder	No
golden snub-nosed monkey	rhinopithecus_roxellana	Mammal	0.926	6.25	Low	1	Binder	No
meerkat	suricata_suricatta	Mammal	0.79	5.85	Low	1	Binder	No
black-footed ferret	mustela_nigripes	Mammal	0.785	6.8	Low	1	Binder	No
snow leopard	panthera_uncia	Mammal	0.776	5.5	Low	1	Binder	No
sea otter	enhydra_lutris_kenyoni	Mammal	0.771	6.36	Low	1	Binder	No
jaguarundi	puma_yagouaroundi	Mammal	0.76	5.63	Low	1	Binder	No
clouded leopard	neofelis_nebulosa	Mammal	0.757	5.53	Low	1	Binder	No
siberian tiger	panthera_tigris_altaica	Mammal	0.757	6.63	Low	1	Binder	No
american mink	neogale_vison	Mammal	0.754	6.38	Low	1	Binder	Yes
ferret	mustela_putorius_furo	Mammal	0.749	6.68	Low	1	Binder	No
tiger	panthera_tigris	Mammal	0.747	5.52	Low	1	Binder	No
lion	panthera_leo	Mammal	0.74	5.52	Low	1	Binder	No
leopard cat	prionailurus_bengalensis	Mammal	0.737	5.59	Low	1	Binder	No
stoat	mustela_erminea	Mammal	0.734	6.46	Low	1	Binder	No
hog badger	arctonyx_collaris	Mammal	0.733	6.28	Low	1	Binder	No
hawaiian monk seal	neomonachus_schauinslandi	Mammal	0.73	6.34	Low	1	Binder	No
cheetah	acinonyx_jubatus	Mammal	0.728	5.84	Low	1	Binder	No
leopard	panthera_pardus	Mammal	0.727	5.51	Low	1	Binder	No
cat	felis_catus	Mammal	0.726	5.56	Low	1	Binder	Yes
european mink	mustela_lutreola_biedermanni	Mammal	0.719	6.68	Low	1	Binder	No
canada lynx	lynx_canadensis	Mammal	0.708	5.56	Low	1	Binder	No
geoffroy's cat	leopardus_geoffroyi	Mammal	0.703	5.55	Low	1	Binder	No
cougar	puma_concolor	Mammal	0.669	5.59	Low	1	Binder	No
chinese ferret-badger	melogale_moschata	Mammal	0.663	6.6	Low	1	Binder	No
north american river otter	lontra_canadensis	Mammal	0.654	6.9	Low	1	Binder	No
platypus	ornithorhynchus_anatinus	Mammal	0.644	7.64	Low	1	Binder	No
giant panda	ailuropoda_melanoleuca	Mammal	0.62	6.69	Low	1	Binder	No
pallid bat	antrozous_pallidus	Mammal	0.576	7.37	Low	1	Binder	No
chacoan peccary	catagonus_wagneri	Mammal	0.556	6.68	Low	1	Binder	No
sperm whale	physeter_catodon	Mammal	0.555	6.4	Low	1	Binder	No
turquoise killifish	nothobranchius_furzeri	Fish	0.531	7.8	Low	1	Binder	No
mongolian gerbil	meriones_unguiculatus	Mammal	0.505	6.1	Low	1	Binder	No
spotted scat	scatophagus_argus	Fish	0.993	8.17	High	2	Binder	No
shamel's horseshoe bat	rhinolophus_shameli	Mammal	0.993	8.2	High	2	Binder	No
least horseshoe bat	rhinolophus_pusillus	Mammal	0.993	8.88	High	2	Binder	No
greater mouse-eared bat	myotis_myotis	Mammal	0.993	10.24	High	2	Binder	No
dark-edged splitfin	girardinichthys_multiradiatus	Fish	0.991	8.8	High	2	Binder	No
boeseman's rainbowfish	melanotaenia_boesemani	Fish	0.991	10.35	High	2	Binder	No
goat	capra_hircus	Mammal	0.99	8.52	High	2	Binder	No
red-headed barbet	eubucco_bourcierii	Bird	0.99	9.54	High	2	Binder	No
chinese rufous horseshoe bat	rhinolophus_sinicus	Mammal	0.99	10.04	High	2	Binder	No
nematolebias whitei	nematolebias_whitei	Fish	0.99	10.04	High	2	Binder	No
copperband butterflyfish	chelmon_rostratus	Fish	0.989	8.45	High	2	Binder	No
david's myotis	myotis_davidii	Mammal	0.989	10.41	High	2	Binder	No
high himalaya frog	nanorana_parkeri	Amphibian	0.987	8.5	High	2	Binder	No
flathead grey mullet	mugil_cephalus	Fish	0.987	9.09	High	2	Binder	No
european eel	anguilla_anguilla	Fish	0.987	10.33	High	2	Binder	No
zig-zag eel	mastacembelus_armatus	Fish	0.986	8.38	High	2	Binder	No
tiger tail seahorse	hippocampus_comes	Fish	0.986	11.37	High	2	Binder	No
zebra shark	stegostoma_fasciatum	Fish	0.985	9.82	High	2	Binder	No
brienomyrus brachyistius	brienomyrus_brachyistius	Fish	0.985	10.48	High	2	Binder	No
barramundi	lates_calcarifer	Fish	0.984	8.91	High	2	Binder	No
swordfish	xiphias_gladius	Fish	0.984	9.11	High	2	Binder	No
great blue-spotted mudskipper	boleophthalmus_pectinirostris	Fish	0.984	10.22	High	2	Binder	No
oryzias melastigma	oryzias_melastigma	Fish	0.983	10.04	High	2	Binder	No
mosquitofish	gambusia_affinis	Fish	0.983	10.48	High	2	Binder	No
white sands pupfish	cyprinodon_tularosa	Fish	0.983	10.54	High	2	Binder	No
greater pipefish	syngnathus_acus	Fish	0.983	11.96	High	2	Binder	No
periophthalmus magnuspinnatus	periophthalmus_magnuspinnatus	Fish	0.982	9.72	High	2	Binder	No
channel bull blenny	cottoperca_gobio	Fish	0.981	9.35	High	2	Binder	No
red-bellied piranha	pygocentrus_nattereri	Fish	0.98	9.16	High	2	Binder	No
atlantic halibut	hippoglossus_hippoglossus	Fish	0.98	9.6	High	2	Binder	No
blunt-snouted clingfish	gouania_willdenowi	Fish	0.98	10.93	High	2	Binder	No
betta fish	betta_splendens	Fish	0.979	9.72	High	2	Binder	No
green swordtail	xiphophorus_hellerii	Fish	0.978	11.38	High	2	Binder	No
southern platyfish	xiphophorus_maculatus	Fish	0.977	11.09	High	2	Binder	No
sinocyclocheilus	sinocyclocheilus_rhinocerous	Fish	0.977	14.88	High	2	Binder	No
pacific halibut	hippoglossus_stenolepis	Fish	0.976	9.94	High	2	Binder	No
monterrey platyfish	xiphophorus_couchianus	Fish	0.975	11.18	High	2	Binder	No
mummichog	fundulus_heteroclitus	Fish	0.974	8.04	High	2	Binder	No
mandarin fish	siniperca_chuatsi	Fish	0.974	8.58	High	2	Binder	No
sheepshead minnow	cyprinodon_variegatus	Fish	0.973	9.84	High	2	Binder	No
tambaqui	colossoma_macropomum	Fish	0.969	8.78	High	2	Binder	No
flier cichlid	archocentrus_centrarchus	Fish	0.968	9.4	High	2	Binder	No
european perch	perca_fluviatilis	Fish	0.965	8.27	High	2	Binder	No
brandt's bat	myotis_brandtii	Mammal	0.965	10.22	High	2	Binder	No
allis shad	alosa_alosa	Fish	0.96	12.27	High	2	Binder	No
prehistoric monster fish	thalassophryne_amazonica	Fish	0.958	8.32	High	2	Binder	No
mangrove rivulus	kryptolebias_marmoratus	Fish	0.958	12.22	High	2	Binder	No
american shad	alosa_sapidissima	Fish	0.958	12.61	High	2	Binder	No
yellowfin tuna	thunnus_albacares	Fish	0.944	9.21	High	2	Binder	No
milkfish	chanos_chanos	Fish	0.942	10.63	High	2	Binder	No
atlantic herring	clupea_harengus	Fish	0.936	12.76	High	2	Binder	No
southern yellowtail amberjack	seriola_lalandi_dorsalis	Fish	0.932	8.57	High	2	Binder	No
guppy	poecilia_reticulata	Fish	0.931	10.77	High	2	Binder	No
zander	sander_lucioperca	Fish	0.93	9.31	High	2	Binder	No
pearson's horseshoe bat	rhinolophus_pearsonii	Mammal	0.922	8.27	High	2	Binder	No
greater horseshoe bat	rhinolophus_ferrumequinum	Mammal	0.918	9.01	High	2	Binder	No
black rockcod	notothenia_coriiceps	Fish	0.913	9.7	High	2	Binder	No
climbing perch	anabas_testudineus	Fish	0.908	9.02	High	2	Binder	No
amazon molly	poecilia_formosa	Fish	0.905	11.97	High	2	Binder	No
sailfin molly	poecilia_latipinna	Fish	0.905	11.97	High	2	Binder	No
nile tilapia	oreochromis_niloticus	Fish	0.9	10.32	High	2	Binder	No
atlantic molly	poecilia_mexicana	Fish	0.857	12.18	High	2	Binder	No
sterlet	acipenser_ruthenus	Fish	0.852	8.84	High	2	Binder	No
blue tilapia	oreochromis_aureus	Fish	0.805	10.37	High	2	Binder	No
lyretail cichlid	neolamprologus_brichardi	Fish	0.772	10.21	High	2	Binder	No
small-spotted catshark	scyliorhinus_canicula	Fish	0.759	8.93	High	2	Binder	No
kalterilevähautoja	simochromis_diagramma	Fish	0.724	10.07	High	2	Binder	No
emperor penguin	aptenodytes_forsteri	Bird	0.721	9.05	High	2	Binder	No
giant grouper	epinephelus_lanceolatus	Fish	0.716	11.15	High	2	Binder	No
western clawed frog	xenopus_tropicalis	Amphibian	0.712	9.37	High	2	Binder	No
little brown bat	myotis_lucifugus	Mammal	0.698	9.33	High	2	Binder	No
greater amberjack	seriola_dumerili	Fish	0.687	8.65	High	2	Binder	No
west african lungfish	protopterus_annectens	Fish	0.677	8.75	High	2	Binder	No
ballan wrasse	labrus_bergylta	Fish	0.667	13.19	High	2	Binder	No
southern bluefish tuna	thunnus_maccoyii	Fish	0.626	10.04	High	2	Binder	No
australian ghostshark	callorhinchus_milii	Fish	0.603	8.99	High	2	Binder	No
indian glassy fish	parambassis_ranga	Fish	0.531	8.62	High	2	Binder	No
spotted gar	lepisosteus_oculatus	Fish	0.531	11.93	High	2	Binder	No
indian flying fox	pteropus_giganteus	Mammal	0.483	10.23	High	3	Non-binder	No
brown-marbled grouper	epinephelus_fuscoguttatus	Fish	0.438	11.49	High	3	Non-binder	No
three-spined stickleback	gasterosteus_aculeatus_aculeatus	Fish	0.412	10.47	High	3	Non-binder	No
spotty	notolabrus_celidotus	Fish	0.408	11.46	High	3	Non-binder	No
big-eared horseshoe bat	rhinolophus_macrotis	Mammal	0.344	9.01	High	3	Non-binder	No
venezolanischer kaerpfling	austrofundulus_limnaeus	Fish	0.333	9.84	High	3	Non-binder	No
ploughfish	gymnodraco_acuticeps	Fish	0.321	9.72	High	3	Non-binder	No
large flying fox	pteropus_vampyrus	Mammal	0.321	10.18	High	3	Non-binder	No
ocellaris clownfish	amphiprion_ocellaris	Fish	0.227	8.83	High	3	Non-binder	No
western terrestrial garter snake	thamnophis_elegans	Reptile	0.204	8.57	High	3	Non-binder	No
black flying fox	pteropus_alecto	Mammal	0.19	9.22	High	3	Non-binder	No
common brushtail possum	trichosurus_vulpecula	Mammal	0.137	10.36	High	3	Non-binder	No
spiny chromis	acanthochromis_polyacanthus	Fish	0.113	8.72	High	3	Non-binder	No
eastern happy	astatotilapia_calliptera	Fish	0.111	9.62	High	3	Non-binder	No
electric eel	electrophorus_electricus	Fish	0.082	9.7	High	3	Non-binder	No
common frog	rana_temporaria	Amphibian	0.073	8.75	High	3	Non-binder	No
schlegel's japanese gecko	gekko_japonicus	Reptile	0.072	9.77	High	3	Non-binder	No
japanese puffer	takifugu_rubripes	Fish	0.069	8.22	High	3	Non-binder	No
tongue sole	cynoglossus_semilaevis	Fish	0.06	9.73	High	3	Non-binder	No
astatotilapia burtoni	haplochromis_burtoni	Fish	0.053	9.7	High	3	Non-binder	No
nyereres viktoriabuntbarsch	pundamilia_nyererei	Fish	0.048	10.14	High	3	Non-binder	No
turbot	scophthalmus_maximus	Fish	0.045	9.17	High	3	Non-binder	No
asian arowana	scleropages_formosus	Fish	0.044	8.35	High	3	Non-binder	No
zebra mbuna	maylandia_zebra	Fish	0.044	9.38	High	3	Non-binder	No
eastern brown snake	pseudonaja_textilis	Reptile	0.034	8.06	High	3	Non-binder	No
lawnmower blenny	salarias_fasciatus	Fish	0.034	9.19	High	3	Non-binder	No
delta smelt	hypomesus_transpacificus	Fish	0.033	9.04	High	3	Non-binder	No
leopard coral grouper	plectropomus_leopardus	Fish	0.033	9.14	High	3	Non-binder	No
orangethroat darter	etheostoma_spectabile	Fish	0.029	8.43	High	3	Non-binder	No
tiger barb	puntigrus_tetrazona	Fish	0.028	10.08	High	3	Non-binder	No
banded archerfish	toxotes_jaculatrix	Fish	0.026	8.29	High	3	Non-binder	No
channel catfish	ictalurus_punctatus	Fish	0.026	8.54	High	3	Non-binder	No
leishan spiny toad	leptobrachium_leishanense	Amphibian	0.026	8.87	High	3	Non-binder	No
yellow perch	perca_flavescens	Fish	0.025	8.73	High	3	Non-binder	No
live sharksucker	echeneis_naucrates	Fish	0.025	10.87	High	3	Non-binder	No
southern catfish	silurus_meridionalis	Fish	0.024	8.42	High	3	Non-binder	No
wolf eel	anarrhichthys_ocellatus	Fish	0.024	10.15	High	3	Non-binder	No
arkansas darter	etheostoma_cragini	Fish	0.021	8.49	High	3	Non-binder	No
yellowhead catfish	tachysurus_fulvidraco	Fish	0.02	8.6	High	3	Non-binder	No
asiatic toad	bufo_gargarizans	Amphibian	0.019	8.48	High	3	Non-binder	No
tiny cayenne caecilian	microcaecilia_unicolor	Amphibian	0.018	8.56	High	3	Non-binder	No
olive flounder	paralichthys_olivaceus	Fish	0.017	8.79	High	3	Non-binder	No
great white shark	carcharodon_carcharias	Fish	0.017	8.97	High	3	Non-binder	No
greater sage-grouse	centrocercus_urophasianus	Bird	0.016	8.6	High	3	Non-binder	No
fathead minnow	pimephales_promelas	Fish	0.016	8.98	High	3	Non-binder	No
denticle herring	denticeps_clupeoides	Fish	0.016	9.29	High	3	Non-binder	No
pinecone soldierfish	myripristis_murdjan	Fish	0.014	11.22	High	3	Non-binder	No
jamaican fruit bat	artibeus_jamaicensis	Mammal	0.013	8.44	High	3	Non-binder	No
atlantic salmon	salmo_salar	Fish	0.013	9.6	High	3	Non-binder	No
lake whitefish	coregonus_clupeaformis	Fish	0.013	9.84	High	3	Non-binder	No
goldfish	carassius_auratus	Fish	0.013	11.83	High	3	Non-binder	No
bicolor damselfish	stegastes_partitus	Fish	0.012	9.06	High	3	Non-binder	No
atlantic cod	gadus_morhua	Fish	0.011	9.3	High	3	Non-binder	No
zebrafish	danio_rerio	Fish	0.01	10.33	High	3	Non-binder	No
rock ptarmigan	lagopus_muta	Bird	0.009	8.69	High	3	Non-binder	No
honeycomb rockfish	sebastes_umbrosus	Fish	0.009	8.86	High	3	Non-binder	No
thorny skate	amblyraja_radiata	Fish	0.008	8.02	High	3	Non-binder	No
chinook salmon	oncorhynchus_tshawytscha	Fish	0.008	8.77	High	3	Non-binder	No
reedfish	erpetoichthys_calabaricus	Fish	0.008	9.01	High	3	Non-binder	No
short-beaked echidna	tachyglossus_aculeatus	Mammal	0.007	8.35	High	3	Non-binder	No
american paddlefish	polyodon_spathula	Fish	0.007	8.82	High	3	Non-binder	No
rainbow trout	oncorhynchus_mykiss	Fish	0.007	9.3	High	3	Non-binder	No
south georgia icefish	pseudochaenichthys_georgianus	Fish	0.006	9.94	High	3	Non-binder	No
ninespine stickleback	pungitius_pungitius	Fish	0.006	9.96	High	3	Non-binder	No
wuchang bream	megalobrama_amblycephala	Fish	0.006	12.04	High	3	Non-binder	No
iridescent shark	pangasianodon_hypophthalmus	Fish	0.005	8.52	High	3	Non-binder	No
south african shelduck	tadorna_cana	Bird	0.005	9.08	High	3	Non-binder	No
wild duck	anas_platyrhynchos	Bird	0.005	9.08	High	3	Non-binder	No
solea senegalensis	solea_senegalensis	Fish	0.005	9.67	High	3	Non-binder	No
indo-pacific tarpon	megalops_cyprinoides	Fish	0.005	9.71	High	3	Non-binder	No
emerald rockcod	trematomus_bernacchii	Fish	0.005	10.03	High	3	Non-binder	No
townsend's dwarf sphaero	sphaerodactylus_townsendi	Reptile	0.005	10.4	High	3	Non-binder	No
japanese house bat	pipistrellus_abramus	Mammal	0.005	10.57	High	3	Non-binder	No
west indian ocean coelacanth	latimeria_chalumnae	Fish	0.005	10.84	High	3	Non-binder	No
eastern fence lizard	sceloporus_undulatus	Reptile	0.005	11.15	High	3	Non-binder	No
komodo dragon	varanus_komodoensis	Reptile	0.004	8.3	High	3	Non-binder	No
viviparous lizard	zootoca_vivipara	Reptile	0.004	8.32	High	3	Non-binder	No
gray bichir	polypterus_senegalus	Fish	0.004	8.67	High	3	Non-binder	No
asian swamp eel	monopterus_albus	Fish	0.004	9.37	High	3	Non-binder	No
grey mouse lemur	microcebus_murinus	Mammal	0.004	10.68	High	3	Non-binder	No
emu	dromaius_novaehollandiae	Bird	0.003	8.31	High	3	Non-binder	No
corn snake	pantherophis_guttatus	Reptile	0.003	8.77	High	3	Non-binder	No
yellow pond turtle	mauremys_mutica	Reptile	0.003	9.31	High	3	Non-binder	No
sea lamprey	petromyzon_marinus	Fish	0.003	12.19	High	3	Non-binder	No
humphead wrasse	cheilinus_undulatus	Fish	0.003	13.85	High	3	Non-binder	No
collared flycatcher	ficedula_albicollis	Bird	0.002	8	Low	3	Non-binder	No
leatherback sea turtle	dermochelys_coriacea	Reptile	0.002	8.09	High	3	Non-binder	No
pinta island tortoise	chelonoidis_abingdonii	Reptile	0.002	8.35	High	3	Non-binder	No
white-tailed deer	odocoileus_virginianus_texanus	Mammal	0.002	8.47	High	3	Non-binder	No
chinese pond turtle	mauremys_reevesii	Reptile	0.002	8.61	High	3	Non-binder	No
ruddy duck	oxyura_jamaicensis	Bird	0.002	8.91	High	3	Non-binder	No
loggerhead sea turtle	caretta_caretta	Reptile	0.002	9.08	High	3	Non-binder	No
green sea turtle	chelonia_mydas	Reptile	0.002	9.31	High	3	Non-binder	No
goode's thornscrub tortoise	gopherus_evgoodei	Reptile	0.002	9.35	High	3	Non-binder	No
three-toed box turtle	terrapene_carolina_triunguis	Reptile	0.002	9.4	High	3	Non-binder	No
central bearded dragon	pogona_vitticeps	Reptile	0.002	9.63	High	3	Non-binder	No
painted turtle	chrysemys_picta_bellii	Reptile	0.002	9.84	High	3	Non-binder	No
red-eared slider	trachemys_scripta_elegans	Reptile	0.002	10.01	High	3	Non-binder	No
creeping vole	microtus_oregoni	Mammal	0.002	12.61	High	3	Non-binder	No
white-throated sparrow	zonotrichia_albicollis	Bird	0.001	8.03	High	3	Non-binder	No
chinese softshell turtle	pelodiscus_sinensis	Reptile	0.001	8.27	High	3	Non-binder	No
okarito kiwi	apteryx_rowi	Bird	0.001	8.43	High	3	Non-binder	No
common starling	sturnus_vulgaris	Bird	0.001	8.44	High	3	Non-binder	No
north island brown kiwi	apteryx_mantelli_mantelli	Bird	0.001	8.6	High	3	Non-binder	No
golden eagle	aquila_chrysaetos_chrysaetos	Bird	0.001	8.65	High	3	Non-binder	No
brown mesite	mesitornis_unicolor	Bird	0.001	8.96	High	3	Non-binder	No
green anole	anolis_carolinensis	Reptile	0.001	9.1	High	3	Non-binder	No
african clawed frog	xenopus_laevis	Amphibian	0.001	9.34	High	3	Non-binder	No
anna's hummingbird	calypte_anna	Bird	0.001	9.71	High	3	Non-binder	No
hoatzin	opisthocomus_hoazin	Bird	0.001	11.41	High	3	Non-binder	No
american crow	corvus_brachyrhynchos	Bird	0	8.17	High	3	Non-binder	No
white-tailed tropicbird	phaethon_lepturus	Bird	0	8.23	High	3	Non-binder	No
gyrfalcon	falco_rusticolus	Bird	0	9.35	High	3	Non-binder	No
lesser kestrel	falco_naumanni	Bird	0	9.54	High	3	Non-binder	No
bald eagle	haliaeetus_leucocephalus	Bird	0	10.35	High	3	Non-binder	No
saker falcon	falco_cherrug	Bird	0	11.46	High	3	Non-binder	No
aardvark	orycteropus_afer_afer	Mammal	0.475	6.57	Low	4	Non-binder	No
european rabbit	oryctolagus_cuniculus	Mammal	0.467	7.04	Low	4	Non-binder	No
lesser hedgehog tenrec	echinops_telfairi	Mammal	0.459	7.93	Low	4	Non-binder	No
riparian myotis	myotis_riparius	Mammal	0.419	7.46	Low	4	Non-binder	No
red fox	vulpes_vulpes	Mammal	0.418	6.06	Low	4	Non-binder	No
black-and-white snub-nosed monkey	rhinopithecus_bieti	Mammal	0.406	7.32	Low	4	Non-binder	No
pacific walrus	odobenus_rosmarus_divergens	Mammal	0.405	7.3	Low	4	Non-binder	No
african bush elephant	loxodonta_africana	Mammal	0.394	6.14	Low	4	Non-binder	No
wild boar	sus_scrofa	Mammal	0.391	6.25	Low	4	Non-binder	Yes
llama	lama_glama	Mammal	0.385	6.11	Low	4	Non-binder	No
raccoon dog	nyctereutes_procyonoides	Mammal	0.381	6.56	Low	4	Non-binder	No
banana bat	afronycteris_nana	Mammal	0.365	7.47	Low	4	Non-binder	No
dingo	canis_lupus_dingo	Mammal	0.353	6.24	Low	4	Non-binder	No
clear-winged woolly bat	kerivoula_pellucida	Mammal	0.353	6.75	Low	4	Non-binder	No
common degu	octodon_degus	Mammal	0.321	6.01	Low	4	Non-binder	No
vaquita	phocoena_sinus	Mammal	0.32	6.61	Low	4	Non-binder	No
arctic fox	vulpes_lagopus	Mammal	0.292	6.19	Low	4	Non-binder	No
brown bear	ursus_arctos	Mammal	0.281	6.81	Low	4	Non-binder	No
narwhal	monodon_monoceros	Mammal	0.28	6.07	Low	4	Non-binder	No
beluga whale	delphinapterus_leucas	Mammal	0.28	6.07	Low	4	Non-binder	No
maned wolf	chrysocyon_brachyurus	Mammal	0.266	6.24	Low	4	Non-binder	No
dog	canis_lupus_familiaris	Mammal	0.257	6.32	Low	4	Non-binder	Yes
american black bear	ursus_americanus	Mammal	0.255	6.73	Low	4	Non-binder	No
polar bear	ursus_maritimus	Mammal	0.255	6.73	Low	4	Non-binder	No
large yellow croaker	larimichthys_crocea	Fish	0.247	7.67	Low	4	Non-binder	No
bush dog	speothos_venaticus	Mammal	0.22	6.29	Low	4	Non-binder	No
natal long-fingered bat	miniopterus_natalensis	Mammal	0.215	7.22	Low	4	Non-binder	No
harbor seal	phoca_vitulina	Mammal	0.199	6.18	Low	4	Non-binder	No
northern elephant seal	mirounga_angustirostris	Mammal	0.179	6.38	Low	4	Non-binder	No
chinese tree shrew	tupaia_chinensis	Mammal	0.157	7.16	Low	4	Non-binder	No
chuck-will's-widow	antrostomus_carolinensis	Bird	0.156	7.54	Low	4	Non-binder	No
southern elephant seal	mirounga_leonina	Mammal	0.129	6.36	Low	4	Non-binder	No
common vampire bat	desmodus_rotundus	Mammal	0.11	6.71	Low	4	Non-binder	No
cape hairy bat	myotis_tricolor	Mammal	0.107	7.79	Low	4	Non-binder	No
cape golden mole	chrysochloris_asiatica	Mammal	0.099	7.38	Low	4	Non-binder	No
yangtze finless porpoise	neophocaena_asiaeorientalis_asiaeorientalis	Mammal	0.097	6.51	Low	4	Non-binder	No
common tree shrew	tupaia_glis	Mammal	0.09	7.4	Low	4	Non-binder	No
greater bamboo lemur	prolemur_simus	Mammal	0.088	6.37	Low	4	Non-binder	No
northern fur seal	callorhinus_ursinus	Mammal	0.084	5.92	Low	4	Non-binder	No
alpaca	vicugna_pacos	Mammal	0.064	6.11	Low	4	Non-binder	No
racoon	procyon_lotor	Mammal	0.063	6.82	Low	4	Non-binder	No
cape elphant shrew	elephantulus_edwardii	Mammal	0.058	7.58	Low	4	Non-binder	No
pratt's roundleaf bat	hipposideros_pratti	Mammal	0.054	7.6	Low	4	Non-binder	No
southern white rhinoceros	ceratotherium_simum_simum	Mammal	0.053	6.73	Low	4	Non-binder	No
african grass rat	arvicanthis_niloticus	Mammal	0.048	6.54	Low	4	Non-binder	No
striped hyena	hyaena_hyaena	Mammal	0.046	6.1	Low	4	Non-binder	No
towo-lined caecilian	rhinatrema_bivittatum	Amphibian	0.046	7.51	Low	4	Non-binder	No
steller sea lion	eumetopias_jubatus	Mammal	0.045	6.05	Low	4	Non-binder	No
tiger rattlesnake	crotalus_tigris	Reptile	0.042	7.62	Low	4	Non-binder	No
california sea lion	zalophus_californianus	Mammal	0.04	6.11	Low	4	Non-binder	No
masked palm civet	paguma_larvata	Mammal	0.039	5.77	Low	4	Non-binder	Yes
european hedgehog	erinaceus_europaeus	Mammal	0.039	7.08	Low	4	Non-binder	No
linnaeus's two-toed sloth	choloepus_didactylus	Mammal	0.037	6.59	Low	4	Non-binder	No
african yellow bat	scotophilus_dinganii	Mammal	0.037	7.3	Low	4	Non-binder	No
burmese python	python_bivittatus	Reptile	0.036	7.62	Low	4	Non-binder	No
common toad	bufo_bufo	Amphibian	0.036	7.81	Low	4	Non-binder	No
koala	phascolarctos_cinereus	Mammal	0.036	7.82	Low	4	Non-binder	No
spotted hyena	crocuta_crocuta	Mammal	0.034	6.03	Low	4	Non-binder	No
big brown bat	eptesicus_fuscus	Mammal	0.034	7.99	Low	4	Non-binder	No
long-tailed chinchilla	chinchilla_lanigera	Mammal	0.031	6.1	Low	4	Non-binder	No
banner-tailed kangaroo rat	dipodomys_spectabilis	Mammal	0.03	7.05	Low	4	Non-binder	No
great roundleaf bat	hipposideros_armiger	Mammal	0.029	7.23	Low	4	Non-binder	No
brown-spotted pit viper	protobothrops_mucrosquamatus	Reptile	0.028	7.73	Low	4	Non-binder	No
brazilian brown bat	eptesicus_brasiliensis	Mammal	0.027	7.36	Low	4	Non-binder	No
mainland tiger snake	notechis_scutatus	Reptile	0.026	6.99	Low	4	Non-binder	No
white-footed mouse	peromyscus_leucopus	Mammal	0.025	6.48	Low	4	Non-binder	No
greater spear-nosed bat	phyllostomus_hastatus	Mammal	0.024	6.59	Low	4	Non-binder	No
lesser yellow-shouldered bat	sturnira_lilium	Mammal	0.023	7.75	Low	4	Non-binder	No
southern multimammate mouse	mastomys_coucha	Mammal	0.022	6.32	Low	4	Non-binder	No
sturnira hondurensis	sturnira_hondurensis	Mammal	0.022	7.94	Low	4	Non-binder	No
pacific pocket mouse	perognathus_longimembris_pacificus	Mammal	0.021	5.95	Low	4	Non-binder	No
coquerel's sifaka	propithecus_coquereli	Mammal	0.021	6.38	Low	4	Non-binder	No
ord's kangaroo rat	dipodomys_ordii	Mammal	0.017	6.79	Low	4	Non-binder	No
pink-footed goose	anser_brachyrhynchus	Bird	0.017	7.45	Low	4	Non-binder	No
common wombat	vombatus_ursinus	Mammal	0.016	7.22	Low	4	Non-binder	No
plains zebra	equus_quagga	Mammal	0.015	5.82	Low	4	Non-binder	No
przewalski's horse	equus_przewalskii	Mammal	0.015	5.93	Low	4	Non-binder	No
wild ass	equus_asinus	Mammal	0.015	5.93	Low	4	Non-binder	No
chinese pangolin	manis_pentadactyla	Mammal	0.015	6.16	Low	4	Non-binder	No
naked mole-rat	heterocephalus_glaber	Mammal	0.015	6.3	Low	4	Non-binder	No
prairie deer mouse	peromyscus_maniculatus_bairdii	Mammal	0.015	6.74	Low	4	Non-binder	No
tasmanian devil	sarcophilus_harrisii	Mammal	0.015	7.88	Low	4	Non-binder	No
horse	equus_caballus	Mammal	0.014	6.04	Low	4	Non-binder	Yes
lesser jerboa	Jaculus_jaculus	Mammal	0.014	6.73	Low	4	Non-binder	No
dromedary camel	camelus_dromedarius	Mammal	0.014	7.3	Low	4	Non-binder	No
bactrian camel	camelus_bactrianus	Mammal	0.014	7.3	Low	4	Non-binder	No
wild-bactrian camel	camelus_ferus	Mammal	0.014	7.3	Low	4	Non-binder	No
gaboon caecilian	geotrypetes_seraphini	Amphibian	0.013	7.46	Low	4	Non-binder	No
pale spear-nosed bat	phyllostomus_discolor	Mammal	0.012	6.75	Low	4	Non-binder	No
bank vole	myodes_glareolus	Mammal	0.011	6.76	Low	4	Non-binder	No
alpine marmot	marmota_marmota_marmota	Mammal	0.011	6.85	Low	4	Non-binder	No
groundhog	marmota_monax	Mammal	0.011	6.92	Low	4	Non-binder	No
american alligator	alligator_mississippiensis	Reptile	0.011	7	Low	4	Non-binder	No
yellow-bellied marmot	marmota_flaviventris	Mammal	0.011	7.04	Low	4	Non-binder	No
gharial	gavialis_gangeticus	Reptile	0.011	7.04	Low	4	Non-binder	No
chinese alligator	alligator_sinensis	Reptile	0.011	7.2	Low	4	Non-binder	No
monito del monte	dromiciops_gliroides	Mammal	0.009	6.77	Low	4	Non-binder	No
red junglefowl	gallus_gallus	Bird	0.009	7.27	Low	4	Non-binder	Yes
saltwater crocodile	crocodylus_porosus	Reptile	0.009	7.31	Low	4	Non-binder	No
arctic ground squirrel	urocitellus_parryii	Mammal	0.008	6.56	Low	4	Non-binder	No
thirteen-lined ground squirrel	ictidomys_tridecemlineatus	Mammal	0.008	6.84	Low	4	Non-binder	No
kuhl's pipistrelle	pipistrellus_kuhlii	Mammal	0.008	7.91	Low	4	Non-binder	No
southern grasshopper mouse	onychomys_torridus	Mammal	0.007	7.19	Low	4	Non-binder	No
largemouth bass	micropterus_salmoides	Fish	0.007	7.26	Low	4	Non-binder	No
star-nosed mole	condylura_cristata	Mammal	0.007	7.28	Low	4	Non-binder	No
adelie penguin	pygoscelis_adeliae	Bird	0.007	7.56	Low	4	Non-binder	No
desert hamster	phodopus_roborovskii	Mammal	0.006	6.74	Low	4	Non-binder	No
eurasian red squirrel	sciurus_vulgaris	Mammal	0.006	6.81	Low	4	Non-binder	No
smallmouth bass	micropterus_dolomieu	Fish	0.006	6.99	Low	4	Non-binder	No
japanese quail	coturnix_japonica	Bird	0.006	7.86	Low	4	Non-binder	No
striped bass	morone_saxatilis	Fish	0.006	7.9	Low	4	Non-binder	No
campbell's dwarf hamster	phodopus_campbelli	Mammal	0.005	6.9	Low	4	Non-binder	No
mexican tetra	astyanax_mexicanus	Fish	0.005	7.44	Low	4	Non-binder	No
brown rat	rattus_norvegicus	Mammal	0.004	6.29	Low	4	Non-binder	Yes
wire-tailed manakin	pipra_filicauda	Bird	0.004	6.93	Low	4	Non-binder	No
djungarian hamster	phodopus_sungorus	Mammal	0.004	6.94	Low	4	Non-binder	No
saffron-crested tyrant-manakin	neopelma_chrysocephalum	Bird	0.004	6.99	Low	4	Non-binder	No
common shrew	sorex_araneus	Mammal	0.004	7.29	Low	4	Non-binder	No
ring-necked pheasant	phasianus_colchicus	Bird	0.004	7.96	Low	4	Non-binder	No
tufted duck	aythya_fuligula	Bird	0.004	7.99	Low	4	Non-binder	No
sunda pangolin	manis_javanica	Mammal	0.003	6.13	Low	4	Non-binder	Yes
european water vole	arvicola_amphibius	Mammal	0.003	6.57	Low	4	Non-binder	No
prairie vole	microtus_ochrogaster	Mammal	0.003	6.77	Low	4	Non-binder	No
golden hamster	mesocricetus_auratus	Mammal	0.003	6.79	Low	4	Non-binder	No
helmeted guineafowl	numida_meleagris	Bird	0.003	6.85	Low	4	Non-binder	No
white-ruffed manakin	corapipo_altera	Bird	0.003	7.02	Low	4	Non-binder	No
chilean tinamou	nothoprocta_perdicaria	Bird	0.003	7.36	Low	4	Non-binder	No
gray short-tailed opossum	monodelphis_domestica	Mammal	0.003	7.42	Low	4	Non-binder	Yes
spanish mole	talpa_occidentalis	Mammal	0.003	7.92	Low	4	Non-binder	No
blue-crowned manakin	lepidothrix_coronata	Bird	0.002	7	Low	4	Non-binder	No
swainson's thrush	catharus_ustulatus	Bird	0.002	7.24	Low	4	Non-binder	No
black swan	cygnus_atratus	Bird	0.002	7.38	Low	4	Non-binder	No
mute swan	cygnus_olor	Bird	0.002	7.41	Low	4	Non-binder	No
chinese hamster	cricetulus_griseus	Mammal	0.002	7.43	Low	4	Non-binder	No
black rat	rattus_rattus	Mammal	0.002	7.67	Low	4	Non-binder	No
golden-collared manakin	manacus_vitellinus	Bird	0.002	7.68	Low	4	Non-binder	No
owl parrot	strigops_habroptila	Bird	0.002	7.88	Low	4	Non-binder	No
killdeer	charadrius_vociferus	Bird	0.001	6.59	Low	4	Non-binder	No
willow flycatcher	empidonax_traillii	Bird	0.001	6.72	Low	4	Non-binder	Yes
crested ibis	nipponia_nippon	Bird	0.001	6.85	Low	4	Non-binder	No
white-rumped snowfinch	onychostruthus_taczanowskii	Bird	0.001	6.95	Low	4	Non-binder	No
brown-headed cowbird	molothrus_ater	Bird	0.001	7	Low	4	Non-binder	No
rufous-necked snowfinch	pyrgilauda_ruficollis	Bird	0.001	7.01	Low	4	Non-binder	No
zebra finch	taeniopygia_guttata	Bird	0.001	7.07	Low	4	Non-binder	No
hooded crow	corvus_cornix_cornix	Bird	0.001	7.14	Low	4	Non-binder	No
macqueen's bustard	chlamydotis_macqueenii	Bird	0.001	7.15	Low	4	Non-binder	No
new_caledonian crow	corvus_moneduloides	Bird	0.001	7.19	Low	4	Non-binder	No
eurasian tree sparrow	passer_montanus	Bird	0.001	7.28	Low	4	Non-binder	No
white wagtail	motacilla_alba_alba	Bird	0.001	7.29	Low	4	Non-binder	No
atlantic canary	serinus_canaria	Bird	0.001	7.34	Low	4	Non-binder	No
great tit	parus_major	Bird	0.001	7.41	Low	4	Non-binder	Yes
small tree finch	camarhynchus_parvulus	Bird	0.001	7.43	Low	4	Non-binder	No
sunbittern	eurypyga_helias	Bird	0.001	7.43	Low	4	Non-binder	No
eurasian blue tit	cyanistes_caeruleus	Bird	0.001	7.47	Low	4	Non-binder	No
ground tit	pseudopodoces_humilis	Bird	0.001	7.47	Low	4	Non-binder	No
great cormorant	phalacrocorax_carbo	Bird	0.001	7.53	Low	4	Non-binder	No
medium ground-finch	geospiza_fortis	Bird	0.001	7.59	Low	4	Non-binder	No
hawaiian crow	corvus_hawaiiensis	Bird	0.001	7.68	Low	4	Non-binder	No
ruff	calidris_pugnax	Bird	0.001	7.72	Low	4	Non-binder	No
burrowing owl	athene_cunicularia	Bird	0.001	7.82	Low	4	Non-binder	No
southern ostrich	struthio_camelus_australis	Bird	0.001	7.84	Low	4	Non-binder	Yes
budgerigar	melopsittacus_undulatus	Bird	0.001	7.89	Low	4	Non-binder	No
society finch	lonchura_striata_domestica	Bird	0.001	7.91	Low	4	Non-binder	No
barn owl	tyto_alba	Bird	0	6.84	Low	4	Non-binder	Yes
red-throated loon	gavia_stellata	Bird	0	7.34	Low	4	Non-binder	No
northern carmine bee-eater	merops_nubicus	Bird	0	7.63	Low	4	Non-binder	No
mariana crow	corvus_kubaryi	Bird	0	7.83	Low	4	Non-binder	No
chimney swift	chaetura_pelagica	Bird	0	7.93	Low	4	Non-binder	No
